# Complex structural variation is prevalent and highly pathogenic in pediatric solid tumors

**DOI:** 10.1101/2023.09.19.558241

**Authors:** Ianthe A.E.M. van Belzen, Marc van Tuil, Shashi Badloe, Alex Janse, Eugène T.P. Verwiel, Marcel Santoso, Sam de Vos, John Baker-Hernandez, Hindrik H.D. Kerstens, Nienke Solleveld-Westerink, Michael T. Meister, Jarno Drost, Marry M. van den Heuvel-Eibrink, Johannes H. M. Merks, Jan J. Molenaar, Weng Chuan Peng, Bastiaan B.J. Tops, Frank C.P. Holstege, Patrick Kemmeren, Jayne Y. Hehir-Kwa

**Affiliations:** Princess Máxima Center for Pediatric Oncology, Utrecht, The Netherlands; Department of Pathology, UMC Utrecht, Utrecht, The Netherlands; Oncode Institute, Utrecht, The Netherlands; UMCU-Wilhelmina Children’s Hospital - Child Health, Utrecht, The Netherlands; Division of Imaging and Oncology, UMC Utrecht and Utrecht University, Utrecht, The Netherlands; Department of Pharmaceutical Sciences, Utrecht University, Utrecht, The Netherlands; Center for Molecular Medicine, UMC Utrecht and Utrecht University, Utrecht, The Netherlands

**Keywords:** Complex structural variation, pediatric solid tumors, chromothripsis, chromoplexy, extrachromosomal DNA (ecDNA), whole genome sequencing (WGS)

## Abstract

**Background:** In pediatric cancer, structural variants (SVs) and copy number alterations can contribute to cancer initiation and progression, and hence aid diagnosis and treatment stratification. The few studies into complex rearrangements have found associations with tumor aggressiveness or poor outcome. Yet, their prevalence and biological relevance across pediatric solid tumors remains unknown.

**Results:** In a cohort of 120 primary tumors, we systematically characterized patterns of extrachromosomal DNA, chromoplexy and chromothripsis across five pediatric solid cancer types: neuroblastoma, Ewing sarcoma, Wilms tumor, hepatoblastoma and rhabdomyosarcoma. Complex SVs were identified in 56 tumors (47%) and different classes occurred across multiple cancer types. Recurrently mutated regions tend to be cancer-type specific and overlap with cancer genes, suggesting that selection contributes to shaping the SV landscape. In total, we identified potentially pathogenic complex SVs in 42 tumors that affect cancer driver genes or result in unfavorable chromosomal alterations. Half of which were known drivers, e.g. *MYCN* amplifications due to ecDNA and *EWSR1::FLI1* fusions due to chromoplexy. Recurrent novel candidate complex events include chromoplexy in *WT1* in Wilms tumors, focal chromothripsis with 1p loss in hepatoblastomas and complex *MDM2* amplifications in rhabdomyosarcomas.

**Conclusions:** Complex SVs are prevalent and pathogenic in pediatric solid tumors. They represent a type of genomic variation which currently remains unexplored. Moreover, carrying complex SVs seems to be associated with adverse clinical events. Our study highlights the potential for complex SVs to be incorporated in risk stratification or exploited for targeted treatments.
