## Supplementary material for "Complex structural variation is prevalent and highly pathogenic in pediatric solid tumors": Table 8

cancer_type	gene_name	sv_expected	complex_sv_expected	driver_gene	remarks
nephroblastoma	WT1	F	F	T	together with ctnnb1 https://pubmed.ncbi.nlm.nih.gov/30705419/
nephroblastoma	CTNNB1	F	F	T	together with wt1 https://pubmed.ncbi.nlm.nih.gov/30705419/
nephroblastoma	SIX1	F	F	T	https://pubmed.ncbi.nlm.nih.gov/30705419/
nephroblastoma	SIX2	F	F	T	https://pubmed.ncbi.nlm.nih.gov/30705419/
nephroblastoma	DICER1	F	F	T	https://pubmed.ncbi.nlm.nih.gov/30705419/
nephroblastoma	DROSHA	F	F	T	https://pubmed.ncbi.nlm.nih.gov/30705419/
nephroblastoma	DGCR8	F	F	T	https://pubmed.ncbi.nlm.nih.gov/30705419/
hepatoblastoma	CTNNB1	F	F	T	almost always present https://aacrjournals.org/cancerdiscovery/article/11/10/2524/665585/Integrated-Genomic-Analysis-Identifies-Driver
embryonal_rhabdomyosarcoma	MYOD1	F	F	T	sclerosing
alveolar_rhabdomyosarcoma	PAX3	T	T	T
alveolar_rhabdomyosarcoma	PAX7	T	T	T
alveolar_rhabdomyosarcoma	FOXO1	T	T	T
ewing_sarcoma	EWSR1	T	T	T
ewing_sarcoma	FLI1	T	T	T
neuroblastoma	MYCN	T	T	T	high risk https://www.nature.com/articles/ng.2529
neuroblastoma	ATRX	F	F	T	unclear if sufficient as driver https://www.nature.com/articles/ng.2529
neuroblastoma	ALK	T	T	T	https://www.nature.com/articles/ng.2529
neuroblastoma	TERT	F	F	T	https://www.nature.com/articles/ng.2529
hepatoblastoma	TERT	F	F	T	https://aacrjournals.org/cancerdiscovery/article/11/10/2524/665585/Integrated-Genomic-Analysis-Identifies-Driver
hepatoblastoma	NFE2L2	F	F	T	https://aacrjournals.org/cancerdiscovery/article/11/10/2524/665585/Integrated-Genomic-Analysis-Identifies-Driver
embryonal_rhabdomyosarcoma	NRAS	F	F	T	ras pw potential early driver https://pubmed.ncbi.nlm.nih.gov/25768946/
embryonal_rhabdomyosarcoma	KRAS	F	F	T	ras pw potential early driver https://pubmed.ncbi.nlm.nih.gov/25768946/
embryonal_rhabdomyosarcoma	HRAS	F	F	T	ras pw potential early driver https://pubmed.ncbi.nlm.nih.gov/25768946/
embryonal_rhabdomyosarcoma	FGFR4	F	F	T	ras pw potential early driver https://pubmed.ncbi.nlm.nih.gov/25768946/
embryonal_rhabdomyosarcoma	NF1	F	F	T	ras pw potential early driver https://pubmed.ncbi.nlm.nih.gov/25768946/
embryonal_rhabdomyosarcoma	PIK3CA	F	F	T	https://www.ncbi.nlm.nih.gov/pmc/articles/PMC4462130/
embryonal_rhabdomyosarcoma	BCOR	F	F	T	https://www.ncbi.nlm.nih.gov/pmc/articles/PMC4462130/
embryonal_rhabdomyosarcoma	FBXW7	F	F	T	https://www.ncbi.nlm.nih.gov/pmc/articles/PMC4462130/
embryonal_rhabdomyosarcoma	CDKN2A	T	F	F	poor prognosis https://pubmed.ncbi.nlm.nih.gov/8703847/
embryonal_rhabdomyosarcoma	CDKN2B	T	F	F	poor prognosis https://pubmed.ncbi.nlm.nih.gov/8703847/
embryonal_rhabdomyosarcoma	TP53	F	F	T	also poor prognosis
embryonal_rhabdomyosarcoma	IGF1R	T	F	F	https://www.ncbi.nlm.nih.gov/pmc/articles/PMC4462130/
embryonal_rhabdomyosarcoma	BRAF	F	F	F	less often https://www.ncbi.nlm.nih.gov/pmc/articles/PMC4462130/
embryonal_rhabdomyosarcoma	CTNNB1	F	F	F	less often https://www.ncbi.nlm.nih.gov/pmc/articles/PMC4462130/
embryonal_rhabdomyosarcoma	YAP1	T	F	F	https://pubmed.ncbi.nlm.nih.gov/25087979/
embryonal_rhabdomyosarcoma	CDK4	T	F	F	https://www.ncbi.nlm.nih.gov/pmc/articles/PMC4462130/
embryonal_rhabdomyosarcoma	MDM2	T	F	F	https://www.ncbi.nlm.nih.gov/pmc/articles/PMC4462130/
embryonal_rhabdomyosarcoma	MYCL	T	F	F	https://www.ncbi.nlm.nih.gov/pmc/articles/PMC4462130/
ewing_sarcoma	STAG2	F	F	F	poor prognosis https://www.nature.com/articles/s41698-022-00307-2
ewing_sarcoma	TP53	F	F	F	poor prognosis https://www.nature.com/articles/s41698-022-00307-2
embryonal_rhabdomyosarcoma	PAX7	T	F	F	fusion positive https://www.ncbi.nlm.nih.gov/pmc/articles/PMC4462130/
embryonal_rhabdomyosarcoma	PAX3	T	F	F	fusion positive https://www.ncbi.nlm.nih.gov/pmc/articles/PMC4462130/
embryonal_rhabdomyosarcoma	FOXO1	T	F	F	fusion positive https://www.ncbi.nlm.nih.gov/pmc/articles/PMC4462130/
neuroblastoma	NRAS	F	F	F	ras pw https://www.ncbi.nlm.nih.gov/pmc/articles/PMC7875194/
neuroblastoma	KRAS	F	F	F	ras pw https://www.ncbi.nlm.nih.gov/pmc/articles/PMC7875194/
neuroblastoma	HRAS	F	F	F	ras pw https://www.ncbi.nlm.nih.gov/pmc/articles/PMC7875194/
neuroblastoma	FGFR1	F	F	F	ras pw https://www.ncbi.nlm.nih.gov/pmc/articles/PMC7875194/
neuroblastoma	NF1	F	F	F	ras pw https://www.ncbi.nlm.nih.gov/pmc/articles/PMC7875194/
neuroblastoma	PTPN11	F	F	F	high risk also ras pw https://www.nature.com/articles/ng.2529 and https://www.ncbi.nlm.nih.gov/pmc/articles/PMC3682833/
neuroblastoma	MDM2	T	F	F	tp53 pw https://www.ncbi.nlm.nih.gov/pmc/articles/PMC7875194/
neuroblastoma	TP53	F	F	F	tp53 pw https://www.ncbi.nlm.nih.gov/pmc/articles/PMC7875194/
neuroblastoma	CDK4	T	F	F	ras pw https://www.ncbi.nlm.nih.gov/pmc/articles/PMC7875194/
neuroblastoma	CDKN2A	T	F	F	tp53 pw https://www.ncbi.nlm.nih.gov/pmc/articles/PMC7875194/
nephroblastoma	TERT	F	F	F	https://pubmed.ncbi.nlm.nih.gov/30705419/
nephroblastoma	KRAS	F	F	F	https://pubmed.ncbi.nlm.nih.gov/30705419/
nephroblastoma	TP53	F	F	F	https://pubmed.ncbi.nlm.nih.gov/30705419/
neuroblastoma	PPM1D	F	F	F	reported and paper https://www.ncbi.nlm.nih.gov/pmc/articles/PMC8657050/
