## Supplementary material for "Complex structural variation is prevalent and highly pathogenic in pediatric solid tumors": Table 9

cancer_type	chr_arm	cn_change	remark
nephroblastoma	chr1p	loss	https://pubmed.ncbi.nlm.nih.gov/27400937/ https://pubmed.ncbi.nlm.nih.gov/16129848/
nephroblastoma	chr1q	gain	https://pubmed.ncbi.nlm.nih.gov/23983061/ https://pubmed.ncbi.nlm.nih.gov/27432915/
nephroblastoma	chr16q	loss	https://pubmed.ncbi.nlm.nih.gov/27400937/ https://pubmed.ncbi.nlm.nih.gov/16129848/
neuroblastoma	chr1p	loss	https://www.ncbi.nlm.nih.gov/pmc/articles/PMC3494425/ https://www.nature.com/articles/ng.2529
neuroblastoma	chr17q	gain	https://www.ncbi.nlm.nih.gov/pmc/articles/PMC3494425/ https://www.nature.com/articles/ng.2529
neuroblastoma	chr11q	loss	https://www.ncbi.nlm.nih.gov/pmc/articles/PMC3494425/ https://www.nature.com/articles/ng.2529
ewing_sarcoma	chr1q	gain	https://www.nature.com/articles/s41698-022-00307-2
ewing_sarcoma	chr16q	loss	https://www.nature.com/articles/s41698-022-00307-2
hepatoblastoma	chr1p	loss	https://www.frontiersin.org/journals/oncology/articles/10.3389/fonc.2021.741526/full
hepatoblastoma	chr2q	gain	chr2q24 https://onlinelibrary.wiley.com/doi/abs/10.1111/j.1349-7006.2001.tb01172.x
hepatoblastoma	chr4q	loss	https://pubmed.ncbi.nlm.nih.gov/20461752/
hepatoblastoma	chr8q	gain	https://pubmed.ncbi.nlm.nih.gov/10934159/
hepatoblastoma	chr18q	loss	https://www.frontiersin.org/journals/oncology/articles/10.3389/fonc.2021.741526/full
hepatoblastoma	chr20p	gain	https://pubmed.ncbi.nlm.nih.gov/10934159/
hepatoblastoma	chr20q	gain	https://pubmed.ncbi.nlm.nih.gov/10934159/
neuroblastoma	chr6q	loss	https://www.sciencedirect.com/science/article/pii/S147655862030169X
neuroblastoma	chr10q	loss	https://www.mdpi.com/2072-6694/15/7/2035
embryonal_rhabdomyosarcoma	chr11p	loh	https://pubmed.ncbi.nlm.nih.gov/25768946/
ewing_sarcoma	chr8p	gain	controversial https://www.nature.com/articles/s41698-022-00307-2
ewing_sarcoma	chr8q	gain	controversial https://www.nature.com/articles/s41698-022-00307-2
